# Revealing Spatial Heterogeneity across the Gut Tissue-Lumen Interface through MALDI Mass Spectrometry Imaging

**DOI:** 10.1101/2025.06.01.657309

**Authors:** Jacob J. Haffner, Soo Hyun Ahn, Tian (Autumn) Qiu

## Abstract

Metabolites play critical roles in modulating gut-microbe interactions and are closely related to health and disease consequences. One critical aspect of the gut-microbe interactions is spatial heterogeneity, particularly at the interface space between gut tissue and luminal contents, where a unique microhabitat of diverse microbial functions encounters the host tissues. Exploring the spatial heterogeneity of this interface enables insights into these gut-microbe interactions. Previous studies commonly investigated metabolome through tissue homogenization and bulk analysis, but these methods result in the loss of spatial information. In this project, we use high-resolution matrix-assisted laser desorption/ionization mass spectrometry imaging (MALDI-MSI) approaches to reveal the chemical spatial heterogeneity of colon tissue, luminal contents, and the tissue-lumen interface across multiple colonic regions. We applied a swiping technique to aid the preservation of luminal content integrity and used two MALDI matrices to cover a wide range of metabolites. The MALDI-MSI analyses revealed distinct patterns of metabolite spatial localization across the gut tissue-lumen interfaces, amongst which the interface-enriched features are of particular interest due to their possibly connection to the gut-microbe interactions. Overall, the rich spatial heterogeneity of metabolomic profiles across the gut tissue-lumen interfaces highlight the molecular participants in host-microbe interactions, providing new opportunities for examining host-microbiome-metabolome dynamics.
