## Supplemental Table 1 for "Revealing Spatial Heterogeneity across the Gut Tissue-Lumen Interface through MALDI Mass Spectrometry Imaging"

### Sheet: Sheet1
Are tissues and lumen content intact before, during and after swiping?
Slide	Unswiped (pre)	Swiped	Unswiped (post)	Conclusion
DCM1	less intact	clearly more intact	intact	swiping better
DCM2	intact	slightly more intact	intact	swiping marginally better
DCM4	less intact	clearly more intact	intact	swiping better
DCM5	intact (not ideal cut)	clearly more intact	more intact (not ideal cut)	swiping better
MCM1	similarly intact (not ideal cut)	similarly intact (not ideal cut)	similarly intact (not ideal cut)	no effect
MCM2	less intact (and rolled up)	clearly more intact	less intact, but better than pre-unswiped.	swiping better
MCM3	slightly less intact	clearly more intact	slightly less intact. A bit better than pre-unswiped.	swiping marginally better
MCM4	mostly intact	intact	intact	no effect
PCM1	intact	tissue less intact. Lumen intact	intact	no effect or slightly adverse
PCM2	lumen less intact. Tissue intact	lumen slightly more intact. Tissue less intact (rolling up)	lumen and tissue not intact (rolled up)	adverse effect
PCM3	intact	intact	intact	no effect
PCM4	intact	intact	intact	no effect
