## Supplemental Table 2 for "Revealing Spatial Heterogeneity across the Gut Tissue-Lumen Interface through MALDI Mass Spectrometry Imaging"

### Sheet: Sheet1
Are tissues and lumen content intact before, during and after swiping?
Slide	Unswiped (pre)	Swiped	Unswiped (post)	Conclusion
DCM1B	not intact	clearly more intact	intact	swiping better
DCM2B	less intact	somewhat more intact	less intact. A bit better than pre-unswiped.	swiping better
DCM4B	slightly less intact	slightly more intact	Similar to swiped	swiping marginally better
DCM5B	less intact	somewhat more intact	less intact. A bit better than pre-unswiped.	swiping better
MCM1B	similarly intact (not ideal cut)	similarly intact (not ideal cut)	similarly intact (not ideal cut)	no effect
MCM2B	less intact (and rolled up)	clearly more intact	less intact. A bit better than pre-unswiped.	swiping better
MCM3B	slightly less intact	slightly more intact	slightly less intact. A bit better than pre-unswiped.	swiping marginally better
MCM4B	mostly intact	intact	intact	no effect
PCM1B	intact	tissue less intact. Lumen intact	intact	no effect or slightly adverse
PCM2B	lumen less intact. Tissue intact	lumen slightly more intact. Tissue less intact	lumen and tissue not intact	adverse effect
PCM3B	intact	intact	intact	no effect
PCM4B	intact	intact	intact	no effect
