## Supplemental Table 3 for "Revealing Spatial Heterogeneity across the Gut Tissue-Lumen Interface through MALDI Mass Spectrometry Imaging"

### Sheet: Full List
m/z	Proximal Colon Region	Mid Colon Region	Distal Colon Region	PCM1	PCM2	PCM3	PCM4	MCM1	MCM2	MCM3	MCM4	DCM1	DCM2	DCM4	DCM5
44.0493	Tissue and lumen	Tissue and lumen	Tissue and lumen	Tissue and lumen	Tissue and lumen	Tissue and lumen	Tissue and lumen	Tissue and lumen	Tissue and lumen	Tissue and lumen	Tissue (All)	Tissue and lumen	Tissue and lumen	Tissue and lumen	Tissue and lumen
71.0728	Tissue and lumen	Tissue and lumen	Tissue and lumen	Tissue (inner layer)	Tissue and lumen	Tissue and lumen*	Tissue (All)	Tissue and lumen	Tissue and lumen	Tissue (All)*	Tissue and lumen	Tissue and lumen	Lumen and interface	Tissue and lumen	Tissue and lumen
72.0806	Tissue and lumen	Tissue and lumen	Lumen and interface	Tissue and lumen	Tissue and lumen	Tissue and lumen	Tissue and lumen	Tissue and lumen	Tissue and lumen	Tissue and lumen	Tissue and lumen	Lumen and interface	Lumen and interface	Tissue (All)	Tissue and lumen
85.0284	Tissue (outer layer)	Tissue (outer layer)	Tissue and lumen	Tissue (outer layer)	Tissue (All)	Tissue (outer layer)	Tissue (outer layer)	Tissue (outer layer)*	Tissue (outer layer)	Tissue (inner layer)	Tissue and lumen*	Tissue (outer layer)*	Tissue and lumen*	Tissue and lumen*	Tissue (outer layer)
86.0963	Tissue and lumen	Tissue and lumen	Tissue and lumen	Tissue (inner layer)	Tissue and lumen	Tissue and lumen	Tissue (All)	Tissue and lumen	Tissue and lumen	Tissue and lumen	Tissue and lumen	Tissue and lumen	Tissue (inner layer)	Tissue and lumen	Tissue and lumen
95.0853	Lumen	Lumen	Lumen	Tissue and lumen	Lumen	Lumen	Tissue (outer layer)*	Lumen	Tissue and lumen	Lumen	Lumen	Lumen	Lumen	Lumen	Lumen
102.091	Tissue (inner layer)	Tissue (All)	Tissue (inner layer)	Tissue and lumen	Tissue (All)	Tissue (inner layer)*	Tissue (inner layer)	Tissue (All)	Tissue and lumen	Tissue (All)	Tissue (inner layer)*	X	X	Tissue (inner layer)	Tissue (inner layer)
112.05	Tissue and lumen	Tissue and lumen	Tissue and lumen	Tissue and lumen	Tissue and lumen	Tissue and lumen	Tissue and lumen	Tissue and lumen	Tissue and lumen	Tissue and lumen	Tissue and lumen*	Tissue and lumen	Tissue and lumen	Tissue and lumen	Tissue and lumen
120.102	Tissue (inner layer)	Tissue (inner layer)	X	Tissue (inner layer)*	X	X	Tissue (inner layer)	X	Tissue (inner layer)	X	X	X	X	X	X
123.055	Tissue (All)	Tissue and lumen	Tissue and lumen	Tissue (All)	Tissue (All)	Tissue and lumen	Tissue (All)	Tissue (All)	Tissue (inner layer)	Tissue and lumen	Tissue and lumen	Tissue and lumen	Tissue and lumen	Tissue (inner layer)	Tissue and lumen
125	Tissue (All)	Tissue and lumen	Tissue and lumen	Tissue and lumen	Tissue (All)	X	Tissue (All)	Tissue and lumen*	Tissue and lumen	X	X	Tissue and lumen	Tissue and lumen*	Lumen*	X
129.138	Tissue (inner layer)	Tissue (inner layer)	Tissue and lumen	Tissue and lumen	Tissue (inner layer)	Tissue (inner layer)	Tissue (inner layer)	Tissue (All)	Tissue and lumen	Tissue (inner layer)	Tissue (inner layer)	Tissue and lumen	Tissue and lumen	Tissue (inner layer)	Tissue and lumen
136.062	Tissue and lumen	Tissue and lumen	Tissue and lumen	Tissue and lumen	Tissue and lumen	Tissue and lumen	Tissue and lumen	Tissue and lumen	Tissue and lumen	Tissue and lumen	Tissue and lumen	Tissue and lumen	Tissue and lumen	Tissue and lumen	Tissue and lumen
146.165	Tissue and lumen	Tissue and lumen	Tissue and lumen	Tissue and lumen	Tissue (inner layer)	Tissue and lumen	Tissue and lumen	Tissue and lumen	Tissue and lumen	Tissue and lumen	Tissue and lumen	Tissue and lumen	Tissue and lumen	Tissue (inner layer)	Tissue and lumen
146.982	Tissue (outer layer)	Tissue (outer layer)	Tissue (outer layer)	Tissue (outer layer)	Tissue (All)	Tissue (outer layer)	Tissue (outer layer)	Tissue and lumen	Tissue (outer layer)	Tissue (outer layer)*	Tissue (outer layer)*	Tissue (inner layer)	Tissue (All)*	Tissue (outer layer)	Tissue (outer layer)
147.113	Tissue and lumen*	Tissue and lumen	Lumen and interface	X	X	Tissue and lumen*	X	Tissue and lumen*	Tissue and lumen*	Tissue and lumen	Tissue and lumen*	Tissue and lumen	Lumen and interface	Lumen and interface	Lumen and interface
152.057	Tissue and lumen	Tissue and lumen	Tissue and lumen	Tissue and lumen	Tissue and lumen	Tissue and lumen	Tissue and lumen	Tissue and lumen	Tissue and lumen	Tissue and lumen	Tissue and lumen*	Tissue and lumen	Tissue and lumen	Tissue and lumen	Tissue and lumen
156.077	Tissue and lumen	Tissue and lumen	Tissue and lumen	Tissue and lumen	Tissue and lumen	Tissue and lumen	Tissue and lumen*	Tissue and lumen	Tissue and lumen	Tissue and lumen	Tissue and lumen*	Tissue and lumen	Tissue and lumen	Tissue and lumen	Tissue and lumen
160.076	Tissue (inner layer)	Tissue (outer layer)	Tissue (inner layer)	Tissue (inner layer)	Tissue (inner layer)	Tissue (inner layer)	Tissue (inner layer)	Tissue (outer layer)	Tissue (outer layer)	Tissue (outer layer)	Tissue (outer layer)	Tissue (inner layer)	Tissue (inner layer)*	Tissue (inner layer)	X
160.134	Tissue and lumen	Tissue and lumen	Tissue and lumen	Tissue and lumen	Tissue and lumen	Tissue and lumen	Tissue and lumen	Tissue and lumen	Tissue and lumen	Tissue and lumen	Tissue and lumen	Tissue and lumen	Tissue and lumen	Tissue and lumen	Tissue and lumen
162.113	Tissue (outer layer)	Tissue (outer layer)	Tissue (inner layer)	Tissue (outer layer)	Tissue (outer layer)	Tissue (outer layer)	Tissue (outer layer)	Tissue (outer layer)	Tissue (outer layer)	Tissue (outer layer)	Tissue (All)	Tissue (outer layer)	Tissue (outer layer)	Tissue (outer layer)	Tissue (outer layer)
162.956	Tissue (All)	Tissue (All)	Tissue (All)*	Tissue (All)	Tissue (All)	Tissue (All)*	Tissue (All)	Tissue (All)*	Tissue (All)	X	Tissue (inner layer)*	Tissue (inner layer)*	Tissue (inner layer)*	X	Tissue (All)*
175.119	Tissue and lumen	Tissue and lumen	Tissue and lumen	Tissue and lumen	Tissue and lumen	Tissue and lumen	Tissue and lumen	Tissue and lumen	Tissue and lumen	Tissue and lumen	Tissue and lumen	Tissue and lumen	Tissue and lumen	Tissue and lumen	Lumen
180.065	Tissue (inner layer)	Tissue (inner layer)	Tissue (inner layer)	Tissue and lumen	Tissue (inner layer)	Tissue (inner layer)	Tissue (All)	Tissue (inner layer)	Tissue (inner layer)	Tissue (inner layer)	Tissue (inner layer)	Lumen and interface	Tissue (inner layer)	Tissue (inner layer)	Tissue (inner layer)
184.073	Tissue (All)	Tissue (All)	Tissue and lumen	Tissue (All)	Tissue (All)	Tissue (All)	Tissue (All)	Tissue and lumen	Tissue and lumen	Tissue (All)	Tissue (All)	Tissue and lumen	Tissue (All)	Tissue and lumen	Tissue and lumen
192.982	Lumen	Lumen	Lumen	Lumen	Lumen	Lumen	Lumen	Lumen	Lumen	Lumen	Lumen	Lumen	Lumen	Lumen	Lumen
196.878	Tissue (All)	Tissue (All)	Tissue (inner layer)	Tissue (All)	Tissue (All)	Tissue (All)*	Tissue and lumen	Tissue (All)*	Tissue (All)	X	Tissue (inner layer)*	Tissue (inner layer)	Tissue (inner layer)*	X	Tissue (All)
198.088	Tissue (All)	Tissue (All)	Tissue (inner layer)*	Tissue (inner layer)	Tissue (All)	X	Tissue (All)	Tissue (All)	Tissue (All)	X	X	Tissue (inner layer)*	X	X	X
201.934	Tissue (All)	Tissue (All)	Tissue (All)	Tissue (All)	Tissue (All)	Tissue (All)	Tissue (All)	Tissue (All)	Tissue (All)	Tissue (All)	Tissue (inner layer)	Tissue and lumen	Tissue (All)	Tissue (inner layer)*	Tissue (All)
203.223	Tissue (All)	Tissue (All)	Tissue (All)	Tissue (All)	Tissue (inner layer)	Tissue (All)	Tissue (All)	Tissue (All)	Tissue (All)	Tissue (All)	Tissue (inner layer)	Tissue (All)	Tissue (inner layer)	Tissue (All)	Tissue (All)
203.931	Tissue (All)	Tissue (All)	Tissue (inner layer)	Tissue (All)	Tissue (All)	Tissue (All)	Tissue (All)	Tissue (All)*	Tissue (All)	X	Tissue (inner layer)*	Tissue (inner layer)	Tissue (inner layer)*	X	Tissue (All)
204.123	Tissue (outer layer)	Tissue (outer layer)	Tissue (outer layer)	Tissue (outer layer)	Tissue (outer layer)	Tissue (outer layer)	Tissue (outer layer)	Tissue and lumen	Tissue (outer layer)	Tissue (outer layer)	Tissue (outer layer)	Tissue (outer layer)	Tissue (outer layer)	Tissue (outer layer)	Tissue (outer layer)
210.991	Lumen	Lumen	Lumen	Lumen	Lumen	Lumen	Lumen	Lumen	Lumen	Lumen	Lumen	Lumen	Lumen	Lumen	Lumen
221.018	Tissue (All)	Tissue (All)	Tissue (inner layer)*	Tissue (All)	Tissue (All)	Tissue (All)*	Tissue (All)	Tissue (inner layer)	Tissue (All)	Tissue (All)*	Tissue (inner layer)*	Tissue (inner layer)*	Tissue (inner layer)*	X	Tissue (All)
222.029	Tissue (All)	Tissue (All)	Tissue (outer layer)	Tissue (All)	Tissue (All)	Tissue (All)	Tissue (All)	Tissue (All)	Tissue (All)	Tissue (All)	Tissue (All)	Tissue (All)	Tissue (All)	Tissue (All)	Tissue (All)
236.993	Tissue (All)	Tissue (inner layer)	Tissue (inner layer)*	Tissue (All)	Tissue (All)	X	Tissue (inner layer)	Tissue (inner layer)*	Tissue (inner layer)	X	X	Tissue (inner layer)*	Tissue (inner layer)*	X	Tissue (inner layer)*
250.094	Tissue (outer layer)	Tissue (All)	Lumen	Tissue (outer layer)	Tissue (outer layer)	Tissue and lumen*	Tissue (outer layer)	Tissue and lumen	Tissue and lumen	Tissue and lumen	Tissue and lumen*	Lumen	Lumen	Tissue and lumen	Lumen
258.11	Tissue (inner layer)	Tissue (inner layer)	Tissue and lumen	Tissue (inner layer)	Tissue (inner layer)	Tissue (inner layer)	Tissue (inner layer)	Tissue and lumen	Tissue (inner layer)	Tissue (All)	Tissue (inner layer)	Tissue and lumen	Tissue and lumen	Tissue and lumen	Tissue (All)
268.104	Tissue and lumen	Tissue and lumen	Tissue and lumen	Tissue and lumen*	Tissue and lumen	Tissue and lumen	Tissue (outer layer)	Tissue and lumen	Tissue (outer layer)*	Lumen*	Tissue and lumen*	Tissue and lumen*	Tissue (outer layer)	Tissue (inner layer)	Tissue and lumen
296.066	Tissue (All)	Tissue (inner layer)	Tissue (inner layer)	Tissue (All)	Tissue (All)	Tissue (All)	Tissue (inner layer)	Tissue (inner layer)*	Tissue (inner layer)	Tissue (outer layer)*	Tissue (inner layer)*	Tissue (All)	Tissue (inner layer)*	Tissue (outer layer)	Tissue (inner layer)
303.018	Lumen	Lumen	Lumen*	Lumen*	Lumen	Lumen*	Lumen*	Lumen*	Lumen*	Lumen	Lumen	Lumen*	Lumen*	Lumen	Lumen
331.03	Lumen	Lumen	Lumen	Lumen	Lumen	Lumen	Lumen	Lumen	Lumen	Lumen	Lumen	Lumen	Lumen	Lumen	Lumen
347.007	Lumen	Lumen	Lumen	Lumen	Lumen	Lumen	Lumen	Lumen	Lumen	Lumen	Lumen	Lumen	Lumen	Lumen	Lumen
348.07	Tissue (outer layer)	Tissue (outer layer)*	Tissue (outer layer)	Tissue (outer layer)	Tissue (outer layer)	Tissue (outer layer)*	Tissue (outer layer)	Tissue (outer layer)*	Tissue (outer layer)*	Tissue (outer layer)*	Tissue (outer layer)*	Tissue (outer layer)	Tissue (outer layer)*	Tissue (outer layer)*	Tissue (outer layer)*
365.018	Lumen	Lumen	Lumen	Lumen	Lumen	Lumen	Lumen*	Lumen	Lumen	Lumen	Lumen*	Lumen	Lumen	Lumen	Lumen
368.989	Lumen	Lumen	Lumen	Lumen*	Lumen	Lumen	Lumen	Lumen*	Lumen	Lumen	Lumen	Lumen	Lumen	Lumen	Lumen
369.352	Lumen and interface*	Tissue (inner layer)*	Interface enriched	Tissue and lumen*	Lumen and interface*	Lumen and interface*	Tissue (outer layer)*	Tissue (inner layer)*	Tissue and lumen*	Tissue (inner layer)*	Tissue (inner layer)*	Tissue (inner layer)*	Tissue (inner layer)*	Interface enriched	Interface enriched*
374.995	Lumen	Lumen*	Lumen*	Lumen	Lumen*	X	X	Lumen*	Lumen*	Lumen*	Lumen*	Lumen*	X	Lumen*	Lumen*
496.339	Tissue and lumen	Tissue and lumen	Tissue and lumen	Tissue and lumen	Tissue and lumen	Tissue and lumen	Tissue and lumen	Tissue and lumen	Tissue and lumen	Tissue and lumen	Tissue and lumen	Tissue and lumen	Tissue (All)*	Tissue and lumen*	Tissue and lumen
518.321	Tissue and lumen	Tissue (inner layer)	Tissue and lumen	Tissue and lumen	Tissue and lumen	Tissue and lumen	Tissue (All)*	Tissue and lumen	Tissue and lumen	Tissue (inner layer)*	Tissue (inner layer)*	Tissue and lumen	Tissue (inner layer)*	Tissue and lumen	Tissue (All)
534.295	Tissue and lumen	Tissue (inner layer)	Tissue (inner layer)	Tissue and lumen*	Tissue and lumen	Tissue and lumen	Tissue (inner layer)	Tissue and lumen*	Tissue and lumen*	Tissue (inner layer)*	Tissue (inner layer)*	Tissue and lumen	Tissue (inner layer)*	Tissue and lumen	Tissue (inner layer)
