## Supplemental Table 4 for "Revealing Spatial Heterogeneity across the Gut Tissue-Lumen Interface through MALDI Mass Spectrometry Imaging"

### Sheet: Full List
m/z	Proximal Colon Region	Mid Colon Region	Distal Colon Region	PCM1B	PCM2B	PCM3B	PCM4B	MCM1B	MCM2B	MCM3B	MCM4B	DCM1B	DCM2B	DCM4B	DCM5B
118.942	Lumen	Lumen	Lumen*	Lumen	Lumen*	Lumen	X	Lumen	X	X	X	Lumen*	X	Lumen*	Lumen*
124.008	Tissue (All)	Tissue (All)	Tissue (All)	Tissue (All)	Tissue (All)	Tissue (All)	Tissue (All)	Tissue (All)	Tissue (All)	Tissue (All)	Tissue (All)	Tissue (All)	Tissue (All)	Tissue (All)	Tissue (All)
152.996	Tissue and Lumen	Tissue and Lumen	Tissue and Lumen	Tissue and Lumen	Tissue and Lumen	Tissue and Lumen	Tissue (All)	Tissue and Lumen	Tissue and Lumen	Tissue and Lumen	Tissue and Lumen	Tissue and Lumen	Tissue and Lumen	Tissue and Lumen	Tissue (All)
154.052	Absent	Interface enriched	Interface enriched	X	X	X	X	Interface enriched*	Interface enriched*	Interface enriched*	Interface enriched	Interface enriched*	Interface enriched	Interface enriched*	Interface enriched*
161.046	Tissue and Lumen	Tissue and Lumen	Interface enriched	X	Tissue and Lumen	X	Tissue and Lumen	Tissue and Lumen*	Tissue and Lumen	Tissue and Lumen*	Tissue and Lumen	Tissue and Lumen	Interface enriched	Interface enriched	Interface enriched*
166.051	Lumen and interface*	Lumen and interface*	Interface enriched	X	Lumen and interface*	X	Lumen and interface*	X	Lumen and interface*	X	Lumen and interface*	Interface enriched*	Interface enriched	Interface enriched*	Interface enriched*
187.042	Tissue (outer layer)	Tissue (outer layer)	Tissue (outer layer)	Tissue (All)*	X	Tissue (outer layer)*	Tissue (outer layer)	Tissue (outer layer)*	Tissue (outer layer)	Tissue (outer layer)*	Tissue (outer layer)*	Tissue (outer layer)*	Tissue (outer layer)	Tissue (outer layer)*	Tissue (outer layer)*
214.048	Tissue (All)	Tissue (All)	Tissue (All)	Tissue (All)	Tissue (All)	Tissue (All)	Tissue (inner layer)	Tissue (All)	Tissue (All)	Tissue (All)	Tissue (All)	Tissue (All)	Tissue (All)	Tissue (All)	Tissue (All)
224.07	Tissue (All)	Tissue and Lumen	Tissue and Lumen	Tissue and Lumen	Tissue (All)	Tissue (All)	Tissue (All)	Tissue and Lumen	Tissue and Lumen	Tissue (All)*	Tissue and Lumen	Tissue and Lumen	Tissue and Lumen	Tissue and Lumen	Tissue (All)
227.202	Tissue (inner layer)	Tissue (inner layer)	Tissue (inner layer)	Tissue (inner layer)*	Tissue (inner layer)	Tissue and Lumen	Tissue (inner layer)	Tissue (inner layer)*	Tissue (inner layer)	Tissue (inner layer)*	Tissue (inner layer)	Tissue and Lumen	Tissue (inner layer)	Tissue (inner layer)	Tissue and Lumen
230.036	Tissue (inner layer)	Tissue (All)	Tissue (All)	Tissue (All)	X	Tissue (inner layer)	X	Tissue (All)	X	Tissue (All)	X	Tissue (All)*	X	X	Tissue (All)
237.034	Lumen	Lumen	Lumen	Lumen	Lumen	Lumen	Lumen	Lumen	Lumen	Lumen	Lumen	Lumen	Lumen	Lumen	Lumen
241.012	Tissue (All)	Tissue (All)	Tissue (inner layer)	Tissue (All)*	Tissue (All)*	Tissue (All)*	Tissue (All)	Tissue (All)*	Tissue (All)	Tissue (All)*	Tissue and Lumen	Tissue (inner layer)*	Tissue (All)	Tissue and Lumen	Tissue (inner layer)*
242.08	Tissue (inner layer)	Tissue (All)	Tissue (All)	Tissue (inner layer)	Tissue (All)	Tissue (All)	Tissue (inner layer)	Tissue (All)	Tissue (All)	Tissue (All)	Tissue (All)	Tissue (All)	Tissue (All)	Tissue (outer layer)	Tissue (All)
244.083	Tissue (inner layer)	Tissue (inner layer)	Interface enriched	Tissue (inner layer)*	Tissue (inner layer)	Tissue (inner layer)*	Tissue (inner layer)*	Tissue (inner layer)*	Tissue (inner layer)	Tissue (inner layer)*	Interface enriched	Interface enriched*	Interface enriched	Interface enriched	Interface enriched*
253.217	Tissue (inner layer)	Tissue (inner layer)	Tissue (inner layer)	Tissue (inner layer)	Tissue (inner layer)*	Tissue (inner layer)	Tissue (inner layer)	Tissue (inner layer)	Tissue (inner layer)	Tissue (inner layer)	Tissue (inner layer)	Tissue (inner layer)	Tissue (inner layer)	Tissue (inner layer)	Tissue (inner layer)
255.233	Tissue and Lumen	Tissue and Lumen	Tissue and Lumen	Tissue and Lumen	Tissue and Lumen	Tissue and Lumen	Tissue (All)	Tissue and Lumen	Tissue and Lumen	Tissue and Lumen	Tissue and Lumen	Tissue and Lumen	Tissue and Lumen	Tissue and Lumen	Tissue and Lumen
269.046	Lumen	Lumen	Lumen	Lumen*	Lumen	Lumen*	Lumen*	Lumen*	Lumen*	X	Lumen	Lumen*	Lumen*	Lumen	X
279.233	Tissue and Lumen	Tissue and Lumen	Lumen	Tissue and Lumen	Tissue and Lumen	Tissue and Lumen	Tissue and Lumen	Lumen	Tissue and Lumen	Tissue and Lumen	Tissue and Lumen	Lumen	Lumen	Lumen	Lumen
281.249	Tissue and Lumen	Tissue and Lumen	Tissue and Lumen	Tissue and Lumen	Tissue and Lumen	Lumen and interface	Tissue and Lumen	Tissue and Lumen	Tissue and Lumen	Tissue and Lumen	Tissue and Lumen	Tissue and Lumen	Tissue and Lumen	Tissue and Lumen	Tissue and Lumen
283.264	Tissue and Lumen	Tissue and Lumen	Tissue and Lumen	Tissue and Lumen	Tissue and Lumen	Tissue and Lumen	Tissue (All)	Tissue and Lumen	Tissue (All)	Tissue and Lumen	Tissue and Lumen	Tissue and Lumen	Tissue and Lumen	Tissue (outer layer)	Tissue and Lumen
305.248	Tissue (inner layer)	Tissue (inner layer)	Tissue (inner layer)	Tissue (All)*	Tissue (inner layer)	Tissue (inner layer)	Tissue (inner layer)	Tissue (inner layer)	Tissue (inner layer)	Tissue (All)*	Tissue (inner layer)	Tissue (inner layer)	Tissue (inner layer)	Tissue (inner layer)	Tissue (inner layer)
306.077	Tissue (All)	Tissue (All)	Tissue (All)	Tissue (All)	Tissue (All)	Tissue (All)	Tissue (All)	Tissue (All)	Tissue (All)	Tissue (All)	Tissue (All)	Tissue (All)	Tissue (All)	Tissue (All)	Tissue (All)
327.233	Tissue (All)	Tissue (All)	Tissue (outer layer)	Tissue (All)	Tissue (All)	Tissue (All)	Tissue (outer layer)	Tissue (All)*	Tissue (All)	Tissue (All)*	Tissue (All)	Tissue (outer layer)*	Tissue (outer layer)	Tissue (outer layer)	Tissue (outer layer)
331.265	Tissue (outer layer)	Tissue (outer layer)	Tissue (outer layer)	Tissue (outer layer)	Tissue (outer layer)*	Tissue (outer layer)*	Tissue (outer layer)	Tissue (outer layer)*	Tissue (outer layer)	Tissue (outer layer)*	Tissue (outer layer)	Tissue (outer layer)*	Tissue (outer layer)	Tissue (outer layer)	Tissue (outer layer)*
391.226	Tissue (All)	Tissue (All)	Tissue (All)	Tissue (inner layer)*	Tissue (All)	Tissue (inner layer)	Tissue (All)	Tissue (All)	Tissue (All)	Tissue (inner layer)*	Tissue (All)	Tissue (inner layer)	Tissue (All)	Tissue (All)	Tissue (All)
391.286	Lumen	Lumen	Lumen	Lumen*	Lumen	Lumen	Lumen*	Lumen*	Lumen	Lumen*	Lumen*	Lumen*	Lumen*	Lumen	Lumen*
407.282	Lumen	Lumen	Lumen*	Lumen*	Lumen	Lumen	Lumen*	Lumen*	Lumen	Lumen	Lumen	Lumen*	Lumen*	Lumen	Lumen*
409.236	Tissue (inner layer)	Tissue and Lumen	Tissue (inner layer)	Tissue (inner layer)*	Tissue (All)	Tissue (inner layer)*	Tissue (inner layer)	Tissue and Lumen*	Tissue and Lumen	Tissue (All)*	Tissue (All)	Tissue (inner layer)*	Tissue (inner layer)	Tissue (inner layer)	Tissue (inner layer)
419.257	Tissue (All)	Tissue (All)	Tissue (All)	Tissue (All)	Tissue (All)	Tissue (All)	Tissue (All)	Tissue (All)	Tissue (All)	Tissue (All)	Tissue (All)	Tissue (All)	Tissue (All)	Tissue (All)	Tissue (All)
462.299	Tissue (All)	Tissue (All)	Tissue (inner layer)	Tissue (All)*	Tissue (All)*	Tissue (All)*	Tissue (inner layer)	Lumen*	Tissue (All)*	Tissue (All)*	Tissue (All)	Tissue (inner layer)*	Tissue (inner layer)*	Tissue (inner layer)	Tissue (inner layer)
464.315	Tissue (All)	Tissue (All)*	Tissue (inner layer)*	Tissue (All)*	Tissue (All)*	Tissue (All)*	Tissue (inner layer)	Lumen*	Tissue (All)*	Tissue (All)*	Tissue (All)*	Tissue (inner layer)*	Tissue (inner layer)*	Tissue (inner layer)*	Tissue (inner layer)*
465.305	Lumen and interface	Lumen and interface	Lumen and interface	Lumen and interface	Lumen and interface	Lumen and interface	Lumen and interface	Lumen and interface	Lumen and interface	Lumen and interface	Lumen and interface	Lumen and interface	Lumen and interface	Lumen and interface	Lumen and interface
471.241	Lumen	Lumen	Lumen	Lumen	Lumen	Lumen	Lumen	Lumen	Lumen	Lumen	Lumen	Lumen	Lumen*	Lumen	Lumen
478.295	Tissue (inner layer)*	Tissue (inner layer)	Interface enriched	Tissue (inner layer)*	Tissue (inner layer)*	Tissue (inner layer)*	Tissue (inner layer)*	Tissue (inner layer)*	Tissue (inner layer)*	Tissue (inner layer)*	Tissue (inner layer)	Interface enriched*	Interface enriched*	Tissue (inner layer)	Interface enriched*
480.309	Tissue and Lumen	Tissue (inner layer)	Tissue (inner layer)	Tissue and Lumen	Tissue and Lumen	Tissue (All)	Tissue (inner layer)	Tissue and Lumen	Tissue and Lumen	Tissue (inner layer)*	Tissue (inner layer)	Tissue (inner layer)	Tissue (inner layer)	Tissue (inner layer)	Tissue (inner layer)
485.222	Lumen	Lumen	Lumen	Lumen	Lumen	Lumen	Lumen	Lumen	Lumen	Lumen	Lumen	Lumen	Lumen	Lumen	Lumen
487.237	Lumen	Lumen	Lumen	Lumen	Lumen	Lumen	Lumen	Lumen	Lumen	Lumen	Lumen	Lumen	Lumen	Lumen	Lumen
498.289	Lumen	Lumen*	Lumen*	Lumen*	Lumen	Lumen*	Lumen*	X	Lumen*	Lumen*	Lumen*	X	X	Lumen*	X
504.309	Absent	Tissue and Lumen	Tissue and Lumen	X	X	X	X	X	Tissue and Lumen*	Tissue and Lumen*	Tissue and Lumen	Tissue and Lumen*	Tissue and Lumen	Tissue and Lumen	Tissue (inner layer)*
506.289	Interface enriched	Interface enriched	Interface enriched	Interface enriched	Interface enriched	Interface enriched	Interface enriched	Interface enriched	Interface enriched	Interface enriched	Interface enriched	Interface enriched	Interface enriched	Interface enriched	Interface enriched
507.203	Lumen	Lumen	Lumen	Lumen*	Lumen*	Lumen	Lumen*	Lumen*	Lumen*	Lumen	Lumen*	Lumen*	Lumen*	Lumen	Lumen*
509.22	Lumen	Lumen	Lumen	Lumen	Lumen	Lumen	Lumen	Lumen	Lumen	Lumen	Lumen	Lumen	Lumen	Lumen	Lumen
514.283	Lumen	Lumen	Lumen	Lumen	Lumen	Lumen	Lumen	Lumen	Lumen	Lumen	Lumen	X	X	Lumen	X
528.274	Tissue (All)	Tissue (All)	Tissue (All)	Tissue (All)	Tissue (All)	Tissue (All)	Tissue (All)	Tissue (All)	Tissue (All)	Tissue (All)	Tissue (All)	Tissue (All)	Tissue (All)	Tissue (outer layer)	Tissue (All)
530.289	Tissue and Lumen*	Tissue and Lumen	Tissue and Lumen	Tissue and Lumen*	Tissue and Lumen*	Tissue and Lumen*	Tissue and Lumen*	Tissue and Lumen*	Lumen and interface*	Tissue and Lumen*	Tissue and Lumen	Tissue and Lumen*	Tissue (inner layer)	Tissue and Lumen*	Tissue (inner layer)*
552.274	Tissue (outer layer)	Tissue (outer layer)	Tissue (outer layer)	Tissue (outer layer)	Tissue (outer layer)	Tissue (outer layer)*	Tissue (outer layer)	Tissue (outer layer)*	Tissue (All)	Tissue (outer layer)*	Tissue (outer layer)	Tissue (outer layer)*	Tissue (outer layer)	Tissue (outer layer)	Tissue (outer layer)*
571.288	Tissue and Lumen	Tissue and Lumen	Tissue and Lumen	Lumen	Tissue and Lumen	Tissue and Lumen	Tissue (inner layer)*	Tissue and Lumen*	Tissue and Lumen	Tissue and Lumen*	Tissue and Lumen*	Lumen	Tissue (inner layer)*	Tissue and Lumen	Tissue and Lumen
599.319	Tissue (inner layer)	Tissue (inner layer)	Tissue (inner layer)	Tissue (inner layer)*	Tissue (inner layer)*	Tissue (inner layer)*	Tissue (inner layer)	Tissue (inner layer)*	Tissue (inner layer)	Tissue (inner layer)*	Tissue (inner layer)*	Interface enriched	Tissue (inner layer)*	Tissue (inner layer)	Tissue (All)
608.319	Tissue and Lumen	Tissue and Lumen	Tissue (inner layer)	Tissue and Lumen	Tissue and Lumen*	Tissue and Lumen*	Tissue (All)*	Tissue and Lumen	Tissue and Lumen*	Tissue (inner layer)	Tissue (All)*	Tissue (inner layer)	Tissue (inner layer)*	Tissue (inner layer)*	Tissue (inner layer)
623.21	Lumen	Lumen	Lumen	Lumen	Lumen*	Lumen	X	Lumen	Lumen*	Lumen	Lumen*	Lumen	Lumen*	X	Lumen
639.185	Lumen	Lumen	Lumen	Lumen and interface	X	Lumen	X	Lumen	Lumen*	Lumen	Lumen*	Lumen	Lumen*	X	Lumen
644.504	Tissue (outer layer)	Tissue (outer layer)	Tissue (outer layer)	Tissue (outer layer)*	Tissue (outer layer)	Tissue (outer layer)*	Tissue (outer layer)	Tissue (outer layer)*	Tissue (outer layer)	Tissue (outer layer)*	Tissue (outer layer)	Tissue (outer layer)*	Tissue (outer layer)	Tissue (outer layer)	Tissue (outer layer)*
645.45	Tissue (inner layer)	Tissue (inner layer)	Tissue (inner layer)	Tissue (inner layer)*	Tissue (inner layer)	Tissue (inner layer)*	Tissue (inner layer)	Tissue (inner layer)	Tissue (inner layer)	Tissue (inner layer)*	Tissue (inner layer)	Interface enriched	Tissue (inner layer)	Tissue (inner layer)	Tissue (inner layer)
671.465	Tissue (inner layer)	Tissue (inner layer)	Tissue (inner layer)	Tissue and Lumen	Tissue (inner layer)	Tissue (inner layer)	Tissue (inner layer)	Tissue (inner layer)	Tissue (inner layer)	Tissue (All)	Tissue (All)	Tissue (inner layer)	Tissue (inner layer)	Tissue (inner layer)	Tissue (inner layer)
687.546	Tissue (All)	Tissue (All)	Tissue (All)	Tissue (All)	Tissue (All)	Tissue (All)	Tissue (All)	Tissue (All)	Tissue (All)	Tissue (All)	Tissue (All)	Tissue (All)	Tissue (All)	Tissue (All)	Tissue (All)
688.495	Absent	Tissue (inner layer)*	Tissue (inner layer)	X	X	X	X	Tissue (inner layer)*	Tissue (inner layer)*	Tissue (inner layer)*	Tissue (inner layer)*	Tissue (inner layer)*	Tissue (inner layer)	Tissue (inner layer)	Tissue (inner layer)*
690.509	Tissue (inner layer)	Tissue (inner layer)	Tissue (inner layer)	Tissue (inner layer)*	Tissue (inner layer)	Tissue (inner layer)*	Tissue (inner layer)*	X	Tissue (inner layer)	X	X	Tissue (inner layer)*	Interface enriched	Tissue (inner layer)	Tissue (inner layer)*
695.465	Tissue (inner layer)	Tissue (All)	Tissue (All)	Tissue and Lumen	Tissue (inner layer)	Tissue (inner layer)	Tissue (All)	Tissue and Lumen	Tissue (All)	Tissue (All)*	Tissue (All)	Tissue (All)	Tissue (All)	Tissue (All)	Tissue (All)
697.482	Tissue (inner layer)	Tissue (All)	Tissue (inner layer)	Tissue and Lumen	Tissue (inner layer)	Tissue (inner layer)	Tissue (inner layer)	Tissue and Lumen	Tissue (inner layer)	Tissue (All)	Tissue (All)	Tissue (inner layer)	Tissue (inner layer)	Tissue (inner layer)	Tissue (inner layer)
698.138	Tissue (inner layer)	Tissue (inner layer)	Tissue (inner layer)	Tissue (All)	X	Tissue (inner layer)	X	Tissue (All)	Tissue (inner layer)*	Tissue (All)	Tissue (inner layer)*	Tissue (All)	Tissue (inner layer)*	Tissue (inner layer)*	Interface enriched
700.528	Interface enriched	Interface enriched	Interface enriched	Interface enriched*	Interface enriched	Interface enriched*	Interface enriched	Interface enriched*	Interface enriched*	Interface enriched	Interface enriched	Interface enriched	Interface enriched	Interface enriched	Interface enriched*
701.513	Tissue (All)	Tissue (All)	Tissue (All)	Tissue (All)*	Tissue (All)	Tissue (All)	Tissue (All)	Tissue (All)	Tissue (All)	Tissue (All)	Tissue (outer layer)	Tissue (All)	Tissue (All)	Tissue (outer layer)	Tissue (All)
702.543	Tissue (inner layer)	Tissue (inner layer)	Tissue (inner layer)	Tissue (inner layer)*	Tissue (inner layer)	Tissue (inner layer)*	Tissue (inner layer)	Tissue (inner layer)*	Tissue (inner layer)	Tissue (inner layer)*	Tissue (inner layer)	Tissue (inner layer)*	Tissue (inner layer)	Tissue (inner layer)	Tissue (inner layer)*
714.51	Tissue (inner layer)	Tissue and Lumen	Tissue (inner layer)	Tissue (inner layer)*	Tissue (inner layer)	Tissue (inner layer)*	Tissue (inner layer)	Tissue and Lumen	Tissue (inner layer)	Tissue and Lumen*	Tissue (All)	Tissue (inner layer)	Tissue (inner layer)	Tissue (inner layer)	Tissue (inner layer)
715.575	Tissue (outer layer)	Tissue (outer layer)	Tissue (outer layer)	Tissue (outer layer)	Tissue (outer layer)	Tissue (outer layer)	Tissue (outer layer)	Tissue (outer layer)	Tissue (outer layer)	Tissue (outer layer)*	Tissue (outer layer)	Tissue (outer layer)	Tissue (outer layer)	Tissue (outer layer)	Tissue (outer layer)
716.525	Tissue (inner layer)	Tissue (inner layer)	Tissue (inner layer)	Tissue (inner layer)	Tissue (inner layer)	Tissue (inner layer)	Tissue (inner layer)	Tissue (inner layer)	Tissue (inner layer)	Tissue (inner layer)	Tissue (All)	Tissue (inner layer)	Tissue (inner layer)	Tissue (inner layer)	Tissue (inner layer)
718.538	Tissue (All)	Tissue (All)	Tissue (All)	Tissue (All)	Tissue (All)	Tissue (inner layer)	Tissue (All)	Tissue (All)	Tissue (All)	Tissue (All)	Tissue (All)	Tissue (All)	Tissue (All)	Tissue (All)	Tissue (All)
724.529	Tissue (inner layer)*	Tissue (inner layer)*	Tissue (inner layer)	Tissue (inner layer)*	Tissue (inner layer)*	Tissue (inner layer)*	Tissue (inner layer)*	Tissue (inner layer)*	Tissue (inner layer)*	Tissue (inner layer)*	Tissue (inner layer)*	Tissue (inner layer)*	Tissue (inner layer)	Tissue (inner layer)	Tissue (inner layer)*
726.544	Interface enriched	Interface enriched	Interface enriched	Interface enriched	Interface enriched	Interface enriched	Interface enriched	Interface enriched	Interface enriched	Interface enriched	Interface enriched	Interface enriched	Interface enriched	Interface enriched	Interface enriched
728.559	Interface enriched	Interface enriched	Tissue (inner layer)	Interface enriched	Interface enriched	Interface enriched	Interface enriched	Interface enriched*	Interface enriched	Interface enriched*	Interface enriched	Tissue (inner layer)*	Tissue (inner layer)	Tissue (inner layer)	Tissue (inner layer)*
729.564	Interface enriched*	Interface enriched	Tissue (inner layer)*	Interface enriched*	Interface enriched*	Interface enriched*	Interface enriched*	Tissue (inner layer)*	Interface enriched	Tissue (inner layer)*	Interface enriched*	Tissue (inner layer)*	Tissue (inner layer)*	Tissue (inner layer)*	Tissue (inner layer)*
738.51	Tissue (All)	Tissue (All)	Tissue (inner layer)	Tissue and Lumen	Tissue (outer layer)	Tissue (All)*	Tissue (All)	Tissue and Lumen	Tissue (inner layer)	Tissue (All)*	Tissue (All)	Tissue (inner layer)	Tissue (inner layer)	Tissue (inner layer)	Tissue (inner layer)
740.525	Tissue (inner layer)	Tissue (All)	Tissue (inner layer)	Tissue and Lumen	Tissue (inner layer)	Tissue (inner layer)	Tissue (inner layer)	Tissue (inner layer)	Tissue (inner layer)	Tissue (All)	Tissue (All)	Tissue (inner layer)	Tissue (inner layer)	Tissue (inner layer)	Tissue (inner layer)
766.538	Tissue (All)	Tissue (All)	Tissue (All)	Tissue (All)	Tissue (All)	Tissue (All)	Tissue (All)	Tissue (All)	Tissue (All)	Tissue (All)	Tissue (All)	Tissue (All)	Tissue (All)	Tissue (All)	Tissue (All)
768.555	Tissue (inner layer)	Tissue (All)	Tissue (inner layer)	Tissue (inner layer)	Tissue (inner layer)	Tissue (inner layer)	Tissue (inner layer)	Tissue (inner layer)	Tissue (inner layer)	Tissue (All)	Tissue (All)	Tissue (All)	Tissue (inner layer)	Tissue (inner layer)	Tissue (inner layer)
770.57	Tissue (inner layer)	Tissue (inner layer)	Tissue (inner layer)	Tissue (inner layer)	Tissue (All)	Tissue (inner layer)	Tissue (inner layer)	Tissue (inner layer)	Tissue (inner layer)	Tissue (inner layer)*	Tissue (All)	Tissue (All)	Tissue (inner layer)	Tissue (All)	Tissue (inner layer)
788.545	Tissue (All)	Tissue (All)	Tissue (All)	Tissue (All)	Tissue (All)*	Tissue (All)	Tissue (All)	Tissue (All)	Tissue (All)	Tissue (All)	Tissue (outer layer)	Tissue (All)	Tissue (All)	Tissue (All)	Tissue (All)
788.628	Interface enriched*	Interface enriched*	Interface enriched	X	Interface enriched*	X	Interface enriched*	Interface enriched*	Interface enriched*	Interface enriched*	Interface enriched*	Interface enriched*	Interface enriched	Interface enriched	Interface enriched*
794.571	Tissue (outer layer)	Tissue (All)	Tissue (outer layer)	Tissue (All)	Tissue (All)	Tissue (outer layer)	Tissue (outer layer)	Tissue (All)	Tissue (All)	Tissue (outer layer)	Tissue (All)	Tissue (outer layer)	Tissue (outer layer)	Tissue (outer layer)	Tissue (outer layer)
796.537	Lumen	Lumen	Lumen	Lumen	Lumen and interface	Lumen	Lumen	Lumen	Lumen and interface	Lumen	Lumen	Lumen	Lumen*	Lumen*	Lumen
796.587	Tissue (inner layer)	Tissue (inner layer)	Tissue (inner layer)	Tissue (inner layer)*	Tissue (inner layer)*	Tissue (inner layer)*	Tissue (inner layer)*	Tissue (inner layer)*	Tissue (All)	Tissue (inner layer)*	Tissue (All)	Tissue (inner layer)*	Tissue (inner layer)	Interface enriched	Tissue (inner layer)*
797.655	Tissue (outer layer)	Tissue (outer layer)	Tissue (outer layer)	Tissue (outer layer)	Tissue (outer layer)	Tissue (outer layer)	Tissue (outer layer)	Tissue (outer layer)	Tissue (outer layer)	Tissue (outer layer)*	Tissue (outer layer)	Tissue (outer layer)	Tissue (outer layer)	Tissue (outer layer)	Tissue (outer layer)
807.504	Absent	Absent	Tissue (inner layer)	X	X	X	X	X	X	X	X	Tissue (inner layer)*	Tissue (inner layer)	Tissue (inner layer)	Tissue (inner layer)*
816.659	Lumen and interface	Interface enriched	Interface enriched	Lumen and interface*	Lumen and interface	Lumen and interface*	Lumen and interface*	Interface enriched*	Interface enriched	Interface enriched*	Interface enriched	Interface enriched*	Interface enriched	Interface enriched	Interface enriched*
829.548	Tissue (inner layer)*	Tissue (inner layer)	Tissue (inner layer)	Tissue (inner layer)*	Tissue (inner layer)*	Tissue (inner layer)*	Tissue (inner layer)*	Tissue (inner layer)*	Tissue (inner layer)	Tissue (inner layer)*	Tissue (inner layer)*	Tissue (inner layer)*	Tissue (inner layer)	Tissue (inner layer)*	Tissue (inner layer)*
834.531	Tissue (outer layer)	Tissue (outer layer)	Tissue (outer layer)	Tissue (outer layer)	Tissue (outer layer)	Tissue (outer layer)	Tissue (outer layer)	Tissue (All)	Tissue (All)	Tissue (outer layer)	Tissue (outer layer)	Tissue (outer layer)	Tissue (outer layer)	Tissue (outer layer)	Tissue (outer layer)
835.532	Tissue and Lumen	Tissue (inner layer)	Tissue (inner layer)	Tissue and Lumen	Tissue (All)	Tissue and Lumen	Tissue (inner layer)	Tissue and Lumen	Tissue (inner layer)	Tissue (inner layer)	Tissue (All)	Tissue and Lumen	Tissue (inner layer)	Tissue (inner layer)	Tissue (inner layer)
836.543	Tissue (All)	Tissue (All)	Tissue (inner layer)	Tissue (outer layer)	Tissue (All)	Tissue (outer layer)	Tissue (All)	X	Tissue (All)	X	Tissue (All)	Tissue (inner layer)	Tissue (inner layer)	Tissue (inner layer)	Tissue (outer layer)
837.55	Tissue (outer layer)*	Tissue (All)*	Interface enriched	Tissue (outer layer)*	Tissue (All)*	Tissue (outer layer)*	Tissue (outer layer)*	Tissue (All)*	Tissue (All)*	Tissue (All)*	Tissue (All)*	Tissue (inner layer)*	Interface enriched*	Interface enriched	Interface enriched
844.69	Lumen and interface	Lumen and interface	Interface enriched*	Lumen and interface*	Lumen and interface	Lumen and interface*	Lumen and interface	Tissue (inner layer)*	Interface enriched	Interface enriched*	Interface enriched	Interface enriched*	Interface enriched*	Interface enriched*	Interface enriched*
857.519	Tissue (inner layer)	Tissue (All)	Tissue (All)	Tissue and Lumen	Tissue (inner layer)	Tissue (inner layer)	Tissue (inner layer)	Tissue and Lumen	Tissue (All)	Tissue (All)	Tissue (All)	Tissue and Lumen	Tissue (All)	Tissue (All)	Tissue (All)
863.564	Interface enriched	Interface enriched	Tissue (inner layer)	Interface enriched	Tissue (inner layer)	Interface enriched	Interface enriched	Interface enriched	Interface enriched	Interface enriched	Interface enriched	Tissue (inner layer)	Tissue (inner layer)	Tissue (inner layer)	Tissue (inner layer)
881.57	Tissue (inner layer)	Tissue (inner layer)	Tissue (inner layer)	Tissue (inner layer)	Tissue (inner layer)	Tissue (inner layer)	Tissue (inner layer)	Tissue (inner layer)*	Tissue (inner layer)	Tissue (inner layer)*	Tissue (All)	Tissue (inner layer)*	Tissue (inner layer)	Tissue (inner layer)	Tissue (inner layer)
887.565	Tissue (inner layer)	Tissue (inner layer)	Tissue (inner layer)	Tissue (inner layer)	Tissue (inner layer)	Tissue (inner layer)*	Tissue (inner layer)	Tissue (inner layer)	Tissue (inner layer)	Tissue (inner layer)	Tissue (All)	Tissue (inner layer)	Tissue (inner layer)	Tissue (inner layer)	Tissue (inner layer)
894.546	Tissue (All)	Tissue (All)	Tissue (All)	Tissue (All)	Tissue (All)	Tissue (inner layer)	Tissue (All)*	Tissue and Lumen	Tissue (All)	Tissue (All)	Tissue (All)	Tissue (All)	Tissue (All)	Tissue (All)	Tissue (All)
896.561	Tissue (inner layer)	Tissue (inner layer)	Tissue (inner layer)	Tissue and Lumen	Tissue (All)	Tissue (inner layer)	Tissue (inner layer)*	Tissue (inner layer)	Tissue (inner layer)	Tissue (inner layer)	Tissue (All)*	Tissue (inner layer)	Tissue (inner layer)*	Interface enriched*	Tissue (inner layer)
922.577	Tissue (All)	Tissue (outer layer)	Tissue (All)	Tissue (All)	Tissue (All)*	Tissue (All)	X	Tissue (All)	Tissue (outer layer)	Tissue (outer layer)	Tissue (outer layer)*	Tissue (All)	Tissue (outer layer)	Tissue (outer layer)	Tissue (All)
997.461	Lumen	Lumen	Lumen*	Lumen	Lumen*	Lumen	X	Lumen	X	Lumen	Lumen and interface*	Lumen*	Lumen*	Lumen*	Lumen*
1020.75	Lumen	Lumen	Lumen	Lumen	Lumen and interface	Lumen	Lumen	Lumen	Lumen	Lumen	Lumen	Lumen	Lumen	Lumen and interface	Lumen
1021.52	Tissue (All)	Tissue (outer layer)	Tissue (outer layer)	Tissue (All)	Tissue (All)	Tissue (All)	X	Tissue (outer layer)	X	Tissue (outer layer)	X	Tissue (outer layer)	Tissue (outer layer)*	Lumen*	Tissue (outer layer)

### Sheet: Interface ions
	Interface enriched ions
	PC	MC	DC
		154.052	154.052		Ions	Sections
			161.046		154.052	DCM2B
			166.051		465.305	MCM4B
			244.083		506.289	PCM3B
	465.305	465.305	465.305		816.659
	506.289	506.289	506.289
	700.528	700.528	700.528
	726.544	726.544	726.544
	728.559
			788.628
	816.659	816.659	816.659
			837.55
	844.69
	863.564	863.564
	281.249
								PCM3B	MCM4B	DCM2B
							154.052
							465.305
							506.289
							816.659
